# A molecular census of midbrain dopaminergic neurons in Parkinson’s disease

**DOI:** 10.1101/2021.06.16.448661

**Authors:** Tushar Kamath, Abdulraouf Abdulraouf, SJ Burris, Vahid Gazestani, Naeem Nadaf, Charles Vanderburg, Evan Z Macosko

**Affiliations:** Broad Institute of Harvard and MIT, Stanley Center for Psychiatric Research, 75 Ames Street. Cambridge, MA, USA; Harvard Graduate Program in Biophysics, Harvard University; Tri-Institutional MD–PhD Program, Weill Cornell Medical College, Rockefeller University and Memorial Sloan Kettering Cancer Center, New York, NY, USA; Massachusetts General Hospital, Department of Psychiatry, 55 Fruit St. Boston, MA, USA

## Abstract

Midbrain dopamine (DA) neurons in the substantia nigra pars compacta (SNpc) project widely throughout the central nervous system, playing critical roles in voluntary movements, reward processing, and working memory. Many of these neurons are highly sensitive to neurodegeneration in Parkinson’s Disease (PD), and their loss correlates strongly with the pathognomonic symptoms. To characterize these populations molecularly, we developed a protocol to enrich and transcriptionally profile DA neuron nuclei from postmortem human SNpc of both PD patients and matched controls. We identified a total of ten distinct populations, including one that was primate-specific. A single subtype, marked by the gene *AGTR1*, was highly susceptible to degeneration, and was enriched for expression of genes associated with PD in genetic studies, suggesting many risk loci act within this subtype to influence its neurodegeneration. The *AGTR1* subtype also showed the strongest upregulation of *TP53* and its downstream targets, nominating a potential pathway of degeneration *in vivo*. The transcriptional characterization of differentially disease-vulnerable DA neurons in the SNpc will inform the development of laboratory models, enable the nomination of novel disease biomarkers, and guide further studies of pathogenic disease mechanisms.
