## Supplemental Table 1 for "A molecular census of midbrain dopaminergic neurons in Parkinson’s disease"

	Supplementary Table 1: In situ quantification raw values for CALB1/TMEM200A experiment (left) or SOX6/AGTR1 experiment (right)
	Slide	CALB1+/TMEM200A+	CALB1+/TMEM200A-	CALB1+	total	status			Slide Number	SOX6+/AGTR1+	SOX6+/AGTR1-	SOX6+	total	status
1	S4	0.036363636	0.086363636	0.122727273	220	Ctrl		1	S1	0.103896104	0.103896104	0.207792208	77	PD
2	S5	0.069686411	0.195121951	0.264808362	287	Ctrl		2	S11	0.217948718	0.320512821	0.538461538	156	PD
3	S17	0.052486188	0.046961326	0.099447514	362	Ctrl		3	S15	0.046511628	0.174418605	0.220930233	86	PD
4	S18	0.046632124	0.119170984	0.165803109	386	Ctrl		4	S17	0.114942529	0.189655172	0.304597701	174	PD
5	S19	0.07120743	0.037151703	0.108359133	323	Ctrl		5	S18	0	0.196428571	0.196428571	56	Ctrl
6	S20	0.053097345	0.088495575	0.14159292	113	Ctrl		6	S3	0.299180328	0.282786885	0.581967213	244	Ctrl
7	S1	0.011363636	0.097727273	0.109090909	440	Ctrl		7	S4	0.582278481	0.164556962	0.746835443	158	Ctrl
8	S2	0.363636364	0.090909091	0.454545455	11	PD		8	S20	0.031347962	0.12539185	0.156739812	319	Ctrl
9	S3	0.21559633	0.224770642	0.440366972	218	PD		9	S2	0.106796117	0.145631068	0.252427184	103	PD
10	S6	0.15	0.55	0.7	20	PD		10	S9	0.024390244	0.182926829	0.207317073	82	PD
11	S7	0.114285714	0.133333333	0.247619048	105	PD		11	S19	0.190839695	0.114503817	0.305343511	262	Ctrl
12	S8	0.084541063	0.050724638	0.1352657	414	Ctrl		12	S6	0	0	0	14	PD
13	S16	0	0.055555556	0.055555556	36	Ctrl		13	S7	0	0.111111111	0.111111111	18	PD
14	S15	0.4	0.4	0.8	10	PD		14	S8	0	0.172413793	0.172413793	29	PD
15	S9	0.066666667	0.183333333	0.25	60	PD		15	S10	0.131578947	0.552631579	0.684210526	76	Ctrl
16	S10	0.058823529	0.176470588	0.235294118	17	PD		16	S5	0	0.076923077	0.076923077	13	PD
17	S14	0	0	0	18	PD		17	S13	0.537815126	0.100840336	0.638655462	119	Ctrl
18	S11	0.192307692	0.115384615	0.307692308	26	PD		18	S16	0.395348837	0.465116279	0.860465116	43	Ctrl
19	S12	0.069767442	0.093023256	0.162790698	43	PD		19	S12	0.081081081	0.189189189	0.27027027	37	Ctrl
20	S13	0.187919463	0.046979866	0.234899329	149	Ctrl		20	S14	0.133333333	0.133333333	0.266666667	15	Ctrl
