## Supplemental Table 3 for "A molecular census of midbrain dopaminergic neurons in Parkinson’s disease"

	Supplementary Table 3: All differentially regulated GO terms across 10 DA subtypes
	names	Term	P.value	Adjusted.P.value	Old.P.value	Old.Adjusted.P.value	Odds.Ratio	Combined.Score	Genes
1	CALB1_CALCR	cellular zinc ion homeostasis (GO:0006882)	6.39E-06	0.00320842	0	0	15.78862876	188.8336864	MT2A;MT1M;MT1G;MT1X;SLC39A14;MT1E
2	CALB1_CALCR	zinc ion homeostasis (GO:0055069)	6.39E-06	0.00320842	0	0	15.78862876	188.8336864	MT2A;MT1M;MT1G;MT1X;SLC39A14;MT1E
3	CALB1_CALCR	cellular response to zinc ion (GO:0071294)	7.79E-06	0.00320842	0	0	23.4297619	275.604289	MT2A;MT1M;MT1G;MT1X;MT1E
4	CALB1_CALCR	cellular response to copper ion (GO:0071280)	1.33E-05	0.004106922	0	0	20.49895833	230.17097	MT2A;MT1M;MT1G;MT1X;MT1E
5	CALB1_CALCR	chaperone mediated protein folding requiring cofactor (GO:0051085)	2.67E-05	0.006609904	0	0	17.25964912	181.7334717	DNAJB1;HSPH1;HSPA4;HSPA4L;HSPA1B
6	CALB1_CALCR	response to copper ion (GO:0046688)	3.30E-05	0.006799779	0	0	16.39583333	169.1843633	MT2A;MT1M;MT1G;MT1X;MT1E
7	CALB1_CALCR	response to unfolded protein (GO:0006986)	4.54E-05	0.008016985	0	0	10.66148423	106.6139714	DNAJB2;DNAJB1;HSPH1;HSPA4;HSPA4L;HSPA1B
8	CALB1_CALCR	cellular response to cadmium ion (GO:0071276)	7.02E-05	0.010843509	0	0	13.66041667	130.6534535	MT2A;MT1M;MT1G;MT1X;MT1E
9	CALB1_CALCR	de novo' posttranslational protein folding (GO:0051084)	8.32E-05	0.011422958	0	0	13.11333333	123.1937501	DNAJB1;HSPH1;HSPA4;HSPA4L;HSPA1B
10	CALB1_CALCR	response to cadmium ion (GO:0046686)	9.79E-05	0.012105738	0	0	12.60833333	116.3891169	MT2A;MT1M;MT1G;MT1X;MT1E
11	CALB1_CALCR	response to zinc ion (GO:0010043)	0.000114642	0.012881562	0	0	12.14074074	110.161423	MT2A;MT1M;MT1G;MT1X;MT1E
12	CALB1_CALCR	cellular response to unfolded protein (GO:0034620)	0.000312253	0.03216206	0	0	14.52713178	117.2586027	HSPH1;HSPA4;HSPA4L;HSPA1B
13	CALB1_CALCR	negative regulation of inclusion body assembly (GO:0090084)	0.000389229	0.037006667	0	0	27.93945128	219.3622287	DNAJB2;DNAJB1;HSPA1B
14	CALB1_CALCR	regulation of inclusion body assembly (GO:0090083)	0.00052916	0.043602756	0	0	24.44577815	184.4243371	DNAJB2;DNAJB1;HSPA1B
15	CALB1_CALCR	L-serine metabolic process (GO:0006563)	0.00052916	0.043602756	0	0	24.44577815	184.4243371	CBS;PSAT1;PHGDH
16	CALB1_CALCR	serine family amino acid biosynthetic process (GO:0009070)	0.000697603	0.051296429	0	0	21.72847682	157.9195433	CBS;PSAT1;PHGDH
17	CALB1_CALCR	cellular response to topologically incorrect protein (GO:0035967)	0.000705533	0.051296429	0	0	11.36617074	82.47925945	HSPH1;HSPA4;HSPA4L;HSPA1B
18	CALB1_CALCR	cellular divalent inorganic cation homeostasis (GO:0072503)	0.000906526	0.062248119	0	0	4.898150793	34.31590976	SLC24A2;MT2A;MT1M;MT1G;MT1X;SLC39A14;MT1E
1237	CALB1_CALCR	histone acetyltransferase activity (H4-K5 specific) (GO:0043995)	0.000389229	0.038403898	0	0	27.93945128	219.3622287	KAT8;KANSL1L;OGT
1238	CALB1_CALCR	histone acetyltransferase activity (H4-K16 specific) (GO:0046972)	0.000389229	0.038403898	0	0	27.93945128	219.3622287	KAT8;KANSL1L;OGT
1239	CALB1_CALCR	histone acetyltransferase activity (H4-K8 specific) (GO:0043996)	0.000389229	0.038403898	0	0	27.93945128	219.3622287	KAT8;KANSL1L;OGT
1240	CALB1_CALCR	L-amino acid transmembrane transporter activity (GO:0015179)	0.000878769	0.065028897	0	0	7.443560606	52.38025139	SLC7A5;SLC38A1;SLC6A9;SLC7A11;SLC7A1
1533	CALB1_CRYM_CCDC68	cellular response to copper ion (GO:0071280)	1.60E-05	0.018866418	0	0	32.18498986	355.3302025	PRNP;MT2A;MT1G;MT1E
1534	CALB1_CRYM_CCDC68	response to copper ion (GO:0046688)	3.31E-05	0.019481408	0	0	26.04926108	268.6986922	PRNP;MT2A;MT1G;MT1E
1535	CALB1_CRYM_CCDC68	cellular response to gamma radiation (GO:0071480)	0.000255224	0.095726575	0	0	29.11497065	240.8789153	YAP1;ATM;CRYAB
1536	CALB1_CRYM_CCDC68	cellular response to zinc ion (GO:0071294)	0.000359742	0.095726575	0	0	25.47303082	202.004299	MT2A;MT1G;MT1E
1537	CALB1_CRYM_CCDC68	amino acid transport (GO:0006865)	0.000446202	0.095726575	0	0	12.41818182	95.80302871	SLC7A5;SLC38A1;SLC6A17;SLC38A2
1538	CALB1_CRYM_CCDC68	regulation of interleukin-2 production (GO:0032663)	0.000488401	0.095726575	0	0	22.64041096	172.6189605	PRNP;RUNX1;HAVCR2
1539	CALB1_CRYM_CCDC68	cellular response to vascular endothelial growth factor stimulus (GO:0035924)	0.000826376	0.09674845	0	0	18.52023661	131.4651802	HSPB1;MT1G;VEGFA
1540	CALB1_CRYM_CCDC68	neutral amino acid transport (GO:0015804)	0.000826376	0.09674845	0	0	18.52023661	131.4651802	SLC7A5;SLC38A1;SLC6A17
1541	CALB1_CRYM_CCDC68	cellular response to metal ion (GO:0071248)	0.000915205	0.09674845	0	0	7.220760234	50.51905773	PRNP;MT2A;CLIC4;MT1G;MT1E
1542	CALB1_CRYM_CCDC68	response to gamma radiation (GO:0010332)	0.000929087	0.09674845	0	0	17.71411554	123.6677082	YAP1;ATM;CRYAB
1543	CALB1_CRYM_CCDC68	nucleotide biosynthetic process (GO:0009165)	0.000929087	0.09674845	0	0	17.71411554	123.6677082	GUCY1A2;HPRT1;ADCY8
1544	CALB1_CRYM_CCDC68	progesterone receptor signaling pathway (GO:0050847)	0.001129703	0.09674845	0	0	54.00272109	366.4517063	YAP1;NEDD4
1545	CALB1_CRYM_CCDC68	positive regulation of cell migration by vascular endothelial growth factor signaling pathway (GO:0038089)	0.001129703	0.09674845	0	0	54.00272109	366.4517063	HSPB1;VEGFA
1546	CALB1_CRYM_CCDC68	cellular response to cadmium ion (GO:0071276)	0.001284564	0.09674845	0	0	15.66780822	104.3058663	MT2A;MT1G;MT1E
1547	CALB1_CRYM_CCDC68	amino acid transmembrane transport (GO:0003333)	0.001284564	0.09674845	0	0	15.66780822	104.3058663	SLC7A5;SLC38A1;SLC38A2
1548	CALB1_CRYM_CCDC68	cGMP-mediated signaling (GO:0019934)	0.001498913	0.09674845	0	0	45	292.6356854	KCNC2;PDE3A
1549	CALB1_CRYM_CCDC68	cellular zinc ion homeostasis (GO:0006882)	0.001563113	0.09674845	0	0	14.54721135	93.99063981	MT2A;MT1G;MT1E
1550	CALB1_CRYM_CCDC68	response to cadmium ion (GO:0046686)	0.001563113	0.09674845	0	0	14.54721135	93.99063981	MT2A;MT1G;MT1E
1551	CALB1_CRYM_CCDC68	zinc ion homeostasis (GO:0055069)	0.001563113	0.09674845	0	0	14.54721135	93.99063981	MT2A;MT1G;MT1E
2918	CALB1_GEM	peripheral nervous system neuron development (GO:0048935)	5.25E-05	0.009392591	0	0	277.1944444	2731.812203	ETV1;RUNX1
3097	CALB1_GEM	cadherin binding involved in cell-cell adhesion (GO:0098641)	0.000588944	0.021285238	0	0	65.17973856	484.7534602	STXBP6;BAIAP2
3098	CALB1_GEM	protein binding involved in cell-cell adhesion (GO:0098632)	0.000721534	0.021285238	0	0	58.3128655	421.8429515	STXBP6;BAIAP2
3156	CALB1_PPP1R17	cell-cell adhesion mediated by cadherin (GO:0044331)	6.07E-05	0.029477584	0	0	46.67109375	453.1918986	CDH6;FER;CDH20
3157	CALB1_PPP1R17	regulation of mammary gland epithelial cell proliferation (GO:0033599)	0.000488934	0.080194209	0	0	76.63461538	584.2073646	DEAF1;ROBO1
3158	CALB1_PPP1R17	L-serine metabolic process (GO:0006563)	0.000596294	0.080194209	0	0	68.11623932	505.7478274	CBS;PSAT1
3159	CALB1_PPP1R17	serine family amino acid biosynthetic process (GO:0009070)	0.000714007	0.080194209	0	0	61.30153846	444.1062283	CBS;PSAT1
3160	CALB1_PPP1R17	chordate embryonic development (GO:0043009)	0.000877301	0.080194209	0	0	17.58254717	123.757569	KIAA1217;MBNL1;DEAF1
3161	CALB1_PPP1R17	negative regulation of immune effector process (GO:0002698)	0.001287014	0.080194209	0	0	43.77802198	291.3615902	FER;HAVCR2
3162	CALB1_PPP1R17	homophilic cell adhesion via plasma membrane adhesion molecules (GO:0007156)	0.001293678	0.080194209	0	0	15.2704918	101.552827	CDH6;CDH20;ROBO1
3163	CALB1_PPP1R17	cell-cell adhesion via plasma-membrane adhesion molecules (GO:0098742)	0.001320069	0.080194209	0	0	9.107430412	60.38291081	CDH6;PTPRD;CDH20;ROBO1
3164	CALB1_PPP1R17	cellular response to zinc ion (GO:0071294)	0.001822144	0.083295754	0	0	36.04705882	227.3755291	MT2A;MT1M
3165	CALB1_PPP1R17	positive regulation of cytoskeleton organization (GO:0051495)	0.002202043	0.083295754	0	0	12.57960304	76.9666613	FER;SYNPO2;BAIAP2
3166	CALB1_PPP1R17	embryonic skeletal system development (GO:0048706)	0.002228076	0.083295754	0	0	32.24939271	196.9346887	KIAA1217;DEAF1
3167	CALB1_PPP1R17	regulation of interleukin-2 production (GO:0032663)	0.002228076	0.083295754	0	0	32.24939271	196.9346887	RUNX1;HAVCR2
3168	CALB1_PPP1R17	cellular response to copper ion (GO:0071280)	0.002228076	0.083295754	0	0	32.24939271	196.9346887	MT2A;MT1M
3169	CALB1_PPP1R17	positive regulation of supramolecular fiber organization (GO:1902905)	0.002820956	0.097927483	0	0	11.48842593	67.4448647	FER;SYNPO2;BAIAP2
3760	CALB1_RBP4	retrograde transport, endosome to plasma membrane (GO:1990126)	0.000114153	0.015524822	0	0	158.452381	1438.425958	SNX27;SNX31
3761	CALB1_RBP4	vesicle-mediated transport to the plasma membrane (GO:0098876)	0.000576421	0.039196603	0	0	65.51067323	488.6226831	SNX27;SNX31
3896	CALB1_RBP4	phosphatidylinositol binding (GO:0035091)	0.00584762	0.094146973	0	0	19.31875607	99.33164622	SNX27;SNX31
3897	CALB1_RBP4	polynucleotide adenylyltransferase activity (GO:0004652)	0.006880968	0.094146973	0	0	181.5636364	904.0045996	PAPOLA
3898	CALB1_RBP4	protein binding involved in cell-matrix adhesion (GO:0098634)	0.00802339	0.094146973	0	0	151.2954545	730.0602206	ITGA10
3899	CALB1_RBP4	glycine binding (GO:0016594)	0.014851575	0.094146973	0	0	75.625	318.3547328	GLRA3
3900	CALB1_RBP4	low-density lipoprotein receptor activity (GO:0005041)	0.014851575	0.094146973	0	0	75.625	318.3547328	LRP2
3901	CALB1_RBP4	lipoprotein transporter activity (GO:0042954)	0.015985227	0.094146973	0	0	69.8041958	288.7164567	LRP2
3902	CALB1_RBP4	inhibitory extracellular ligand-gated ion channel activity (GO:0005237)	0.017117631	0.094146973	0	0	64.81493506	263.6442288	GLRA3
3903	CALB1_RBP4	lipoprotein particle receptor activity (GO:0030228)	0.017117631	0.094146973	0	0	64.81493506	263.6442288	LRP2
4403	SOX6_AGTR1	positive regulation of transcription from RNA polymerase II promoter in response to stress (GO:0036003)	5.76E-05	0.099998728	0	0	7.398188723	72.21982008	CEBPB;ATF6B;HSF1;SESN2;RBPJ;TP53;VEGFA;NFE2L2
4404	SOX6_AGTR1	axon guidance (GO:0007411)	0.000102523	0.099998728	0	0	2.831938068	26.01254573	UNC5A;BDNF;SH3KBP1;GAB1;IRS2;PIK3R1;EFNA5;SPTB;GFRA2;VEGFA;EFNB1;SHH;EFNB3;RELN;PIK3CA;DOK5;PLXNA1;PLXNB2;PLXNB1;SOS1
4405	SOX6_AGTR1	regulation of inclusion body assembly (GO:0090083)	0.000103805	0.099998728	0	0	16.14678899	148.114452	DNAJB2;DNAJB1;HSPA2;SNCAIP;HSPA1B
7941	SOX6_DDT	negative regulation of inclusion body assembly (GO:0090084)	1.21E-06	0.004177047	0	0	29.22507894	398.2890176	DNAJB2;DNAJB1;DNAJA4;HSPA2;SORL1;HSPA1B;HSPA1A
7942	SOX6_DDT	negative regulation of amyloid precursor protein catabolic process (GO:1902992)	5.53E-05	0.063878814	0	0	15.01825558	147.2139648	PRNP;BIN1;CHRNA7;FLOT2;APOE;SORL1
7943	SOX6_DDT	regulation of inclusion body assembly (GO:0090083)	5.53E-05	0.063878814	0	0	15.01825558	147.2139648	DNAJB2;DNAJB1;DNAJA4;HSPA2;HSPA1B;HSPA1A
7944	SOX6_DDT	response to endoplasmic reticulum stress (GO:0034976)	9.26E-05	0.079289047	0	0	2.925470275	27.17044972	PPP1R15A;PPP1R15B;JUN;CEBPB;ATF6B;RHBDD1;RASGRF1;PIK3R1;MARCH6;TANK;HERPUD1;SCAMP5;BAG6;TMEM33;BCL2;TRIM25;TRIB3;CHAC1;RNF185;ATF4
7945	SOX6_DDT	protein ubiquitination (GO:0016567)	0.00021435	0.079289047	0	0	1.705829596	14.41068037	RNF11;UBE2D1;UBE2Z;UBE2L3;RUSC1;ENC1;TRIM25;RNF152;UNKL;RAG1;SHPRH;RNF44;MSL2;FBXO15;UBE4A;RNF208;TRPC4AP;RNF40;DDB1;PELI1;HIST1H2BN;CBFB;KLHL14;RNF180;PELI2;XIAP;FBXO45;RNF6;TANK;C18ORF25;RMND5A;BTBD3;RNF217;LONRF3;LONRF2;HACE1;KLHL25;FANCL;FBXL19;USP22;SIAH1;KLHL21;KLHL23;ISG15;FBXL16;KLHL4;KLHL24;FBXO32;FBXL14;FBXO31;MIB1;ABTB2;RNF145;RNF103;RNF182;BCL2;UBA1;KBTBD7;RNF185;RNF220
7946	SOX6_DDT	negative regulation of amyloid-beta formation (GO:1902430)	0.000219202	0.079289047	0	0	15.63429054	131.726989	PRNP;BIN1;CHRNA7;APOE;SORL1
7947	SOX6_DDT	intrinsic apoptotic signaling pathway in response to endoplasmic reticulum stress (GO:0070059)	0.000226859	0.079289047	0	0	6.262356127	52.54856423	PPP1R15A;BAG6;CEBPB;BCL2;TRIB3;CHAC1;TANK;ATF4
7948	SOX6_DDT	chaperone mediated protein folding requiring cofactor (GO:0051085)	0.000226859	0.079289047	0	0	6.262356127	52.54856423	GAK;DNAJB1;HSPH1;HSPA6;HSPA4L;HSPA2;HSPA1B;HSPA1A
7949	SOX6_DDT	response to unfolded protein (GO:0006986)	0.000227981	0.079289047	0	0	4.310401119	36.14808622	DNAJB2;DNAJB1;HSPH1;RHBDD1;HSPA4L;HSPA6;HSPB1;HSPA2;HSPA1B;HERPUD1;HSPA1A
7950	SOX6_DDT	cyclic purine nucleotide metabolic process (GO:0052652)	0.000228894	0.079289047	0	0	5.369918699	45.01199813	GUCY1A3;GUCY1B3;GUCY1A2;ADCY10;ADCY3;ADM;AMPD2;ADCY1;ADCY8
7951	SOX6_DDT	cyclic nucleotide biosynthetic process (GO:0009190)	0.000278717	0.087770583	0	0	7.302717636	59.77502868	GUCY1A3;GUCY1B3;GUCY1A2;ADCY3;AMPD2;ADCY1;ADCY8
12186	SOX6_GFRA2	neutral amino acid transport (GO:0015804)	7.23E-05	0.069666368	0	0	21.18459069	201.9978029	SLC7A5;SLC38A1;SLC6A17;SLC6A9
13150	SOX6_GFRA2	L-amino acid transmembrane transporter activity (GO:0015179)	0.001021174	0.090986553	0	0	9.874157303	68.00137391	SLC7A5;SLC38A1;SLC6A9;SLC7A1
13151	SOX6_GFRA2	neutral amino acid transmembrane transporter activity (GO:0015175)	0.001303226	0.090986553	0	0	15.79968077	104.9559026	SLC7A5;SLC38A1;SLC6A9
13152	SOX6_GFRA2	protein binding involved in cell-matrix adhesion (GO:0098634)	0.001678308	0.090986553	0	0	44.02888889	281.3432373	ITGA10;ITGA1
13153	SOX6_GFRA2	amino acid transmembrane transporter activity (GO:0015171)	0.001684936	0.090986553	0	0	8.541918755	54.54892891	SLC7A5;SLC38A1;SLC6A17;SLC7A1
14971	SOX6_PART1	RNA polymerase II transcription cofactor activity (GO:0001104)	9.11E-05	0.031568977	0	0	6.209258085	57.76689475	ZNF451;DNAJB1;RBM14;CNOT2;N4BP2L2;PPARGC1A;MED12L;MED13L
14972	SOX6_PART1	L-amino acid transmembrane transporter activity (GO:0015179)	0.000174414	0.031568977	0	0	8.195376688	70.92342422	SLC7A5;OCA2;SLC38A1;SLC1A4;SLC7A11;SLC7A1
14973	SOX6_PART1	amino acid transmembrane transporter activity (GO:0015171)	0.000366559	0.044231472	0	0	7.045508982	55.739492	SLC7A5;SLC38A1;SLC1A4;SLC7A11;SLC7A1;SLC38A2
14974	SOX6_PART1	1-phosphatidylinositol-3-kinase activity (GO:0016303)	0.000781008	0.070681259	0	0	7.706991359	55.14294264	FGF17;PIK3CA;GAB1;ATM;FGF2
